# Mitonuclear interactions impact aerobic metabolism in hybrids and may explain mitonuclear discordance in young, naturally hybridizing bird lineages

**DOI:** 10.1101/2023.11.19.567741

**Authors:** Callum S. McDiarmid, Daniel M. Hooper, Antoine Stier, Simon C. Griffith

## Abstract

Understanding genetic incompatibilities and genetic introgression between incipient species are major goals in evolutionary biology. Mitochondrial genes evolve rapidly and exist in dense gene networks with coevolved nuclear genes, suggesting that mitochondrial respiration may be particularly susceptible to disruption in hybrid organisms. Mitonuclear interactions have been demonstrated to contribute to hybrid disfunction between deeply divergent taxa crossed in the laboratory, but there are few empirical examples of mitonuclear interactions between younger lineages that naturally hybridise. Here we use experimental crosses and high resolution respirometry to provide the first evidence in a bird that inter-lineage mitonuclear interactions impact mitochondrial aerobic metabolism. Specifically, respiration capacity of the two paternal backcrosses (with mismatched mito-nuclear combinations) differ from one another, although they do not differ to the parental groups or maternal backcrosses as we would expect of mitonuclear disruptions. In the wild hybrid zone between these subspecies the mitochondrial cline centre is shifted west of the nuclear cline centre, which is consistent with the direction of our experimental results. Our results therefore demonstrate asymmetric mitonuclear interactions that impact the capacity of cellular mitochondrial respiration and may help to explain the geographic discordance between mitochondrial and nuclear genomes observed in the wild.
