## Supplemental tables for "Mitonuclear interactions impact aerobic metabolism in hybrids and may explain mitonuclear discordance in young, naturally hybridizing bird lineages"

### Sheet: Table S1
Table S1: Catalogue of mtDNA coding substitutions within Poephila
Type	Complex	Gene	Position	Ref/Alt	castanotis	atropygialis	hecki	acuticauda	BTF.N	hecki.N	acuticauda.N	derived.lineage
Protein-coding	Complex I	NAD1	33	C/T	C	T	C	C	11	11	14	cincta
Protein-coding	Complex I	NAD1	105	A/G	A	A	G	G	11	11	14	LTFs
Protein-coding	Complex I	NAD1	117	A/G	A	G	A	A	11	11	14	cincta
Protein-coding	Complex I	NAD1	138	C/T	C	T	T	C	11	11	14	acuticauda
Protein-coding	Complex I	NAD1	144	A/C	A	C			11	11	14	cincta
Protein-coding	Complex I	NAD1	144	A/T	A		T	T		11	14	LTFs
Protein-coding	Complex I	NAD1	174	T/C	T	T	C	C	11	11	14	LTFs
Protein-coding	Complex I	NAD1	177	C/T	C	C	T	T	11	11	14	LTFs
Protein-coding	Complex I	NAD1	180	C/T	C	T	C	C	11	11	14	cincta
Protein-coding	Complex I	NAD1	183	A/G	A	G	A	A	11	11	14	cincta
Protein-coding	Complex I	NAD1	189	C/T	C	C	T	T	11	11	14	LTFs
Protein-coding	Complex I	NAD1	240	A/T	A	A	A	T	11	11	14	acuticauda
Protein-coding	Complex I	NAD1	249	G/A	G	A	G	G	10	11	14	cincta
Protein-coding	Complex I	NAD1	285	A/G	A	G	A	A	11	11	14	cincta
Protein-coding	Complex I	NAD1	294	A/G	A	A	G	A	11	11	14	hecki
Protein-coding	Complex I	NAD1	351	C/T	C	C	T	T	11	11	14	LTFs
Protein-coding	Complex I	NAD1	357	A/G	A	A	G	G	11	11	14	LTFs
Protein-coding	Complex I	NAD1	363	C/T	C	T	T	C	11	11	14	acuticauda
Protein-coding	Complex I	NAD1	366	T/C	T	C	T	T	11	11	14	cincta
Protein-coding	Complex I	NAD1	369	C/T	C	T	C	C	11	11	14	cincta
Protein-coding	Complex I	NAD1	414	G/A	G	G	A	A	11	11	14	LTFs
Protein-coding	Complex I	NAD1	469	C/T	C	C	T	T	11	11	14	LTFs
Protein-coding	Complex I	NAD1	471	T/G & G/A	T	G	G	A	11	11	14	acuticauda
Protein-coding	Complex I	NAD1	480	C/T	C	C	T	T	11	11	14	LTFs
Protein-coding	Complex I	NAD1	486	A/C	A	A	C	C	11	11	14	LTFs
Protein-coding	Complex I	NAD1	495	G/A	G	G	A	G	11	11	14	hecki
Protein-coding	Complex I	NAD1	513	C/T	C	C	T	C	11	11	14	hecki
Protein-coding	Complex I	NAD1	564	A/G	A	A	G	G	11	11	14	LTFs
Protein-coding	Complex I	NAD1	570	A/G	A	A	G	G	11	11	14	LTFs
Protein-coding	Complex I	NAD1	627	G/A	G	A	G	A	11	11	14	hecki
Protein-coding	Complex I	NAD1	639	A/G	A	A	A	G	11	11	14	acuticauda
Protein-coding	Complex I	NAD1	654	T/C	T	C	T	T	11	11	14	cincta
Protein-coding	Complex I	NAD1	657	C/T	C	T	C	C	11	11	14	cincta
Protein-coding	Complex I	NAD1	696	A/G	A	A	G	G	11	11	14	LTFs
Protein-coding	Complex I	NAD1	699	C/T	C	T	C	C	11	11	14	cincta
Protein-coding	Complex I	NAD1	711	C/T	C	C	T	T	11	10	14	LTFs
Protein-coding	Complex I	NAD1	714	C/T	C	T	C	C	11	11	14	cincta
Protein-coding	Complex I	NAD1	720	A/G	A	A	G	G	11	11	14	LTFs
Protein-coding	Complex I	NAD1	723	A/G	A	A	G	G	11	11	14	LTFs
Protein-coding	Complex I	NAD1	726	C/T	C	T	C	C	10	11	14	cincta
Protein-coding	Complex I	NAD1	765	C/T	C	C	T	T	11	11	14	LTFs
Protein-coding	Complex I	NAD1	771	C/T	C	C	T	C	11	11	14	hecki
Protein-coding	Complex I	NAD1	816	C/T	C	C	T	C	11	11	14	hecki
Protein-coding	Complex I	NAD1	831	C/T	C	T	C	C	11	11	14	cincta
Protein-coding	Complex I	NAD1	832	C/T	C	C	T	T	11	11	14	LTFs
Protein-coding	Complex I	NAD1	852	C/T	C	C	T	C	11	11	14	hecki
Protein-coding	Complex I	NAD1	867	C/T	C	T	C	C	11	11	14	cincta
Protein-coding	Complex I	NAD1	873	G/A	G	G	A	A	11	11	9	LTFs
Protein-coding	Complex I	NAD1	885	A/G	A	A	G	G	11	11	13	LTFs
Protein-coding	Complex I	NAD1	924	T/C	T	C	T	T	11	11	14	cincta
Protein-coding	Complex I	NAD2	39	C/T	C	T	C	C	11	11	14	cincta
Protein-coding	Complex I	NAD2	40	C/A	C	A	C	C	11	11	14	cincta
Protein-coding	Complex I	NAD2	42	A/G	A	G	A	A	3	11	14	cincta
Protein-coding	Complex I	NAD2	81	T/C	T	T	C	T	11	11	14	hecki
Protein-coding	Complex I	NAD2	108	C/T	C	C	T	T	11	11	14	LTFs
Protein-coding	Complex I	NAD2	114	C/T	C	T	C	C	11	11	14	cincta
Protein-coding	Complex I	NAD2	120	C/T	C	C	T	T	11	11	14	LTFs
Protein-coding	Complex I	NAD2	132	C/T	C	T	C	C	11	11	14	cincta
Protein-coding	Complex I	NAD2	177	C/T	C	T	C	C	11	11	14	cincta
Protein-coding	Complex I	NAD2	204	C/T	C	C	T	T	11	11	14	LTFs
Protein-coding	Complex I	NAD2	237	A/G	A	G	A	A	10	11	14	cincta
Protein-coding	Complex I	NAD2	252	A/G	A	G	A	A	11	11	14	cincta
Protein-coding	Complex I	NAD2	258	T/C	T	T	C	C	11	11	14	LTFs
Protein-coding	Complex I	NAD2	285	C/T	C	C	T	C	11	11	14	hecki
Protein-coding	Complex I	NAD2	318	A/G	A	A	A	G	11	11	14	acuticauda
Protein-coding	Complex I	NAD2	351	A/G	A	A	G	A	11	10	14	hecki
Protein-coding	Complex I	NAD2	384	C/A	C	C	A	A	11	11	14	LTFs
Protein-coding	Complex I	NAD2	423	C/T	C	T	C	C	11	11	14	cincta
Protein-coding	Complex I	NAD2	444	C/T	C	T	C	C	11	11	14	cincta
Protein-coding	Complex I	NAD2	447	A/G	A	A	G	A	11	11	14	hecki
Protein-coding	Complex I	NAD2	453	T/C	T	T	C	C	11	11	14	LTFs
Protein-coding	Complex I	NAD2	462	G/A	G	G	A	A	9	11	14	LTFs
Protein-coding	Complex I	NAD2	463	A/G	A	A	G	G	11	11	14	LTFs
Protein-coding	Complex I	NAD2	465	T/C	T	T	C	C	11	11	14	LTFs
Protein-coding	Complex I	NAD2	492	G/A	G	G		A	11		14	acuticauda
Protein-coding	Complex I	NAD2	492	G/T	G	G	T		11	11		hecki
Protein-coding	Complex I	NAD2	495	A/G	A	A	G	G	11	11	14	LTFs
Protein-coding	Complex I	NAD2	504	A/G	A	A	G	G	4	11	14	LTFs
Protein-coding	Complex I	NAD2	561	A/T	A	A	T	A	11	11	14	hecki
Protein-coding	Complex I	NAD2	672	A/T	A	T	A	A	7	6	13	cincta
Protein-coding	Complex I	NAD2	688	T/C	T	C	T	T	6	10	14	cincta
Protein-coding	Complex I	NAD2	718	C/T	C	T	C	C	7	11	14	cincta
Protein-coding	Complex I	NAD2	774	A/G	A	A	G	G	2	5	3	LTFs
Protein-coding	Complex I	NAD2	1003	C/T	C	T	C	C	10	11	14	cincta
Protein-coding	Complex I	NAD3	25	A/G	A	G	A	G	11	11	14	hecki
Protein-coding	Complex I	NAD3	96	A/G	A	G	A	A	10	11	14	cincta
Protein-coding	Complex I	NAD3	126	C/T	C	T	C	C	11	11	14	cincta
Protein-coding	Complex I	NAD3	135	A/G	A	A	A	G	11	11	14	acuticauda
Protein-coding	Complex I	NAD3	165	C/T	C	T	C	C	10	11	14	cincta
Protein-coding	Complex I	NAD3	237	A/T	A	T	A	A	11	11	14	cincta
Protein-coding	Complex I	NAD3	330	A/G	A	A	A	G	11	11	14	acuticauda
Protein-coding	Complex I	NAD3	339	A/G	A	G	A	A	11	11	14	cincta
Protein-coding	Complex I	NAD4	36	C/T	C	C	T	T	11	11	14	LTFs
Protein-coding	Complex I	NAD4	42	G/A	G	A	G	G	11	11	14	cincta
Protein-coding	Complex I	NAD4	80	T/C	T	T	C	C	11	11	14	LTFs
Protein-coding	Complex I	NAD4	81	C/T	C	T	T	C	10	11	14	acuticauda
Protein-coding	Complex I	NAD4	87	A/G	A	G	A	A	11	11	14	cincta
Protein-coding	Complex I	NAD4	138	C/T	C	T	C	C	11	11	14	cincta
Protein-coding	Complex I	NAD4	141	C/T	C	C/T	T	C	11	11	14	hecki
Protein-coding	Complex I	NAD4	147	C/T	C	T	C	C	11	11	14	cincta
Protein-coding	Complex I	NAD4	201	T/C	T	C	T	T	11	11	14	cincta
Protein-coding	Complex I	NAD4	207	A/G	A	A	G	G	11	11	14	LTFs
Protein-coding	Complex I	NAD4	243	G/A	G	G	A	A	11	11	14	LTFs
Protein-coding	Complex I	NAD4	267	T/C	T	T	T/C	C	11	10	14	acuticauda
Protein-coding	Complex I	NAD4	273	C/T	C	C	T	T	11	11	14	LTFs
Protein-coding	Complex I	NAD4	286	A/G	A	A	G	A	11	11	14	hecki
Protein-coding	Complex I	NAD4	324	A/G	A	A	A	G	11	11	14	acuticauda
Protein-coding	Complex I	NAD4	381	C/T	C	C	T	T	11	11	14	LTFs
Protein-coding	Complex I	NAD4	411	C/T	C	T	C	C	11	11	14	cincta
Protein-coding	Complex I	NAD4	432	T/C	T	C	T	T	11	11	14	cincta
Protein-coding	Complex I	NAD4	438	A/C	A	A	C	C	11	11	14	LTFs
Protein-coding	Complex I	NAD4	447	T/C	T	T	C	C	11	11	14	LTFs
Protein-coding	Complex I	NAD4	453	T/C	T	T	C	C	11	11	14	LTFs
Protein-coding	Complex I	NAD4	597	A/G	A	A	G	G	11	11	14	LTFs
Protein-coding	Complex I	NAD4	627	A/G	A	A	G	G	11	11	14	LTFs
Protein-coding	Complex I	NAD4	630	C/T	C	T	C	C	11	11	14	cincta
Protein-coding	Complex I	NAD4	636	T/A & T/G	T	A	G	G	11	11	14	cincta + LTFs
Protein-coding	Complex I	NAD4	642	C/T & C/A	C	C/T	A	A	11	11	14	LTFs
Protein-coding	Complex I	NAD4	666	A/G	A	G	A	A	11	11	14	cincta
Protein-coding	Complex I	NAD4	687	G/A	G	G	G	A	11	11	14	acuticauda
Protein-coding	Complex I	NAD4	706	C/T	C	T	C	C	11	11	14	cincta
Protein-coding	Complex I	NAD4	831	A/G	A	A	G	G	11	11	14	LTFs
Protein-coding	Complex I	NAD4	849	A/G	A	A	G	G	11	11	14	LTFs
Protein-coding	Complex I	NAD4	882	A/G	A	G	A	A	11	11	14	cincta
Protein-coding	Complex I	NAD4	886	C/T	C	T	C	C	11	11	14	cincta
Protein-coding	Complex I	NAD4	948	A/G	A	A	G	G	11	11	14	LTFs
Protein-coding	Complex I	NAD4	951	C/T	C	C	T	T	11	11	14	LTFs
Protein-coding	Complex I	NAD4	961	C/T	C	T	C	C	11	11	14	cincta
Protein-coding	Complex I	NAD4	963	G/A	G	G	A	A	11	11	13	LTFs
Protein-coding	Complex I	NAD4	975	A/G	A	G	A	A	9	11	14	cincta
Protein-coding	Complex I	NAD4	984	C/T	C	T	C	C	11	11	14	cincta
Protein-coding	Complex I	NAD4	1008	A/G	A	A	G	A	11	11	14	hecki
Protein-coding	Complex I	NAD4	1026	C/G & C/A	C	G	A	A	11	11	13	cincta + LTFs
Protein-coding	Complex I	NAD4	1095	A/G	A	G	A	A	8	11	14	cincta
Protein-coding	Complex I	NAD4	1098	C/T	C	T	C	C	11	11	14	cincta
Protein-coding	Complex I	NAD4	1180	C/A	C	A	C	C	11	11	14	cincta
Protein-coding	Complex I	NAD4	1192	A/G	A	A	G	A	11	9	14	hecki
Protein-coding	Complex I	NAD4	1230	G/A	G	A	G	G	11	11	14	cincta
Protein-coding	Complex I	NAD4	1237	A/G	A	G	A	A	11	11	14	cincta
Protein-coding	Complex I	NAD4	1254	T/C	T	C	T	T	11	11	14	cincta
Protein-coding	Complex I	NAD4	1255	C/A	C	A	C	C	11	11	14	cincta
Protein-coding	Complex I	NAD4	1263	C/T	C	T	C	T	11	11	14	hecki
Protein-coding	Complex I	NAD4	1290	T/C	T	T	C	C	11	11	14	LTFs
Protein-coding	Complex I	NAD4	1299	A/G	A	A	G	G	11	11	14	LTFs
Protein-coding	Complex I	NAD4	1323	A/G	A	G	A	A	10	11	14	cincta
Protein-coding	Complex I	NAD4	1362	C/T	C	C	T	T	11	11	14	LTFs
Protein-coding	Complex I	NAD4L	27	C/T	C	T	T	C	11	11	14	acuticauda
Protein-coding	Complex I	NAD4L	66	C/T	C	C	T	T	11	11	14	LTFs
Protein-coding	Complex I	NAD4L	91	T/C	T	T	C	C	11	11	14	LTFs
Protein-coding	Complex I	NAD4L	102	G/A	G	G	A	A	11	11	14	LTFs
Protein-coding	Complex I	NAD4L	105	C/T	C	C	T	C	11	11	14	hecki
Protein-coding	Complex I	NAD4L	112	C/T	C	C	T	C	11	11	14	hecki
Protein-coding	Complex I	NAD4L	144	A/G	A	A	A	G	11	11	14	acuticauda
Protein-coding	Complex I	NAD4L	252	A/T	A	A	A	T	11	11	14	acuticauda
Protein-coding	Complex I	NAD5	10	T/C	T	C	T	T	11	11	14	cincta
Protein-coding	Complex I	NAD5	47	C/T	C	C	T	C/T	11	11	12	hecki
Protein-coding	Complex I	NAD5	57	C/T	C	C	T	T	11	11	14	LTFs
Protein-coding	Complex I	NAD5	114	C/T	C	T	C	C	11	11	14	cincta
Protein-coding	Complex I	NAD5	123	A/G	A	A	G	G	11	11	14	LTFs
Protein-coding	Complex I	NAD5	183	A/G	A	G	A	A	11	11	14	cincta
Protein-coding	Complex I	NAD5	210	A/G	A	G	A	A	10	11	14	cincta
Protein-coding	Complex I	NAD5	240	C/T	C	T	C	C	11	11	14	cincta
Protein-coding	Complex I	NAD5	333	C/T	C	T	C	C	11	11	14	cincta
Protein-coding	Complex I	NAD5	342	A/G	A	G	A	G	11	11	14	hecki
Protein-coding	Complex I	NAD5	369	C/T	C	T	C	C	10	11	14	cincta
Protein-coding	Complex I	NAD5	403	A/G	A	A	G	G	11	11	14	LTFs
Protein-coding	Complex I	NAD5	459	C/T	C	C	C	T	11	11	14	acuticauda
Protein-coding	Complex I	NAD5	543	C/T	C	T	C	C	11	11	14	cincta
Protein-coding	Complex I	NAD5	556	C/T	C	C	T	T	11	11	14	LTFs
Protein-coding	Complex I	NAD5	603	A/G	A	G	A	A	10	11	14	cincta
Protein-coding	Complex I	NAD5	627	C/A	C	A	C	T	11	11	12	cincta + acuticauda
Protein-coding	Complex I	NAD5	636	C/T	C	C	T	T	11	11	14	LTFs
Protein-coding	Complex I	NAD5	639	T/A & T/C	T	A	C	C	11	11	14	cincta + LTFs
Protein-coding	Complex I	NAD5	678	C/T	C	T	T	C	11	11	14	acuticauda
Protein-coding	Complex I	NAD5	696	C/T	C	C	T	C	11	11	14	hecki
Protein-coding	Complex I	NAD5	708	C/T	C	C	T	C	11	11	14	hecki
Protein-coding	Complex I	NAD5	711	C/T	C	T	T	C	11	11	14	acuticauda
Protein-coding	Complex I	NAD5	732	A/C	A	A	C	C	11	11	14	LTFs
Protein-coding	Complex I	NAD5	735	C/T	C	T	C	C	11	11	14	cincta
Protein-coding	Complex I	NAD5	744	G/A & G/T	G	A	A	T	11	11	14	acuticauda
Protein-coding	Complex I	NAD5	799	C/T	C	C	T	T	11	11	14	LTFs
Protein-coding	Complex I	NAD5	804	C/T	C	T	C	C	11	11	14	cincta
Protein-coding	Complex I	NAD5	807	C/T	C	T	T	C	11	11	14	acuticauda
Protein-coding	Complex I	NAD5	810	C/T	C	T	C	C	11	11	14	cincta
Protein-coding	Complex I	NAD5	834	C/T	C	T	C	C	8	11	14	cincta
Protein-coding	Complex I	NAD5	841	C/T	C	C	T	T	11	11	14	LTFs
Protein-coding	Complex I	NAD5	846	A/G & A/C	A	G	C	C	8	11	14	cincta + LTFs
Protein-coding	Complex I	NAD5	861	A/G	A	A	A	G	11	11	14	acuticauda
Protein-coding	Complex I	NAD5	882	C/T	C	C	T	T	11	11	14	LTFs
Protein-coding	Complex I	NAD5	915	T/C	T	T	C	C	11	11	14	LTFs
Protein-coding	Complex I	NAD5	942	A/G	A	G	A	A	11	11	14	cincta
Protein-coding	Complex I	NAD5	948	C/T	C	C	T	T	11	11	14	LTFs
Protein-coding	Complex I	NAD5	973	C/T	C	T	T	C	11	11	14	acuticauda
Protein-coding	Complex I	NAD5	1032	C/A	C	C	A	A	11	11	14	LTFs
Protein-coding	Complex I	NAD5	1047	C/T	C	C/T	T	C	11	11	14	acuticauda
Protein-coding	Complex I	NAD5	1083	C/G & C/A	C	G/A	A	A	10	11	14	cincta
Protein-coding	Complex I	NAD5	1122	C/A	C	C	A	A	10	11	14	LTFs
Protein-coding	Complex I	NAD5	1151	C/T	C	T	C	C	11	11	14	cincta
Protein-coding	Complex I	NAD5	1176	A/G	A	A	G	G	11	11	14	LTFs
Protein-coding	Complex I	NAD5	1213	T/C	T	T	C	T	11	11	14	hecki
Protein-coding	Complex I	NAD5	1242	T/A	T	T	A	A	11	11	14	LTFs
Protein-coding	Complex I	NAD5	1257	T/C	T	T	C	C	11	11	14	LTFs
Protein-coding	Complex I	NAD5	1296	A/G	A	A	G	G	11	11	14	LTFs
Protein-coding	Complex I	NAD5	1341	C/T	C	C	T	T	11	11	14	LTFs
Protein-coding	Complex I	NAD5	1342	A/G	A	A	G	G	11	11	14	LTFs
Protein-coding	Complex I	NAD5	1446	T/C	T	T	C	C	11	11	14	LTFs
Protein-coding	Complex I	NAD5	1453	C/T	C	T	C	C	10	11	14	cincta
Protein-coding	Complex I	NAD5	1461	C/T	C	T	T	C	11	11	14	acuticauda
Protein-coding	Complex I	NAD5	1554	C/T	C	C	T	T	11	11	14	LTFs
Protein-coding	Complex I	NAD5	1581	A/G	A	A	G	A	11	10	14	hecki
Protein-coding	Complex I	NAD5	1710	G/C & C/A	G	A	G	G	11	11	14	cincta
Protein-coding	Complex I	NAD5	1732	G/T	G	T	G	G	11	11	14	cincta
Protein-coding	Complex I	NAD5	1758	C/T	C	C	C	T	11	11	14	acuticauda
Protein-coding	Complex I	NAD5	1767	C/T	C	C	T	T	11	11	14	LTFs
Protein-coding	Complex I	NAD5	1794	A/C	A	C	A	A	11	11	14	cincta
Protein-coding	Complex I	NAD5	1804	A/G	A	A	G	G	11	11	14	LTFs
Protein-coding	Complex I	NAD6	22	T/C	T	T	C	C	11	11	14	LTFs
Protein-coding	Complex I	NAD6	69	T/C	T	C	C	T	10	11	14	acuticauda
Protein-coding	Complex I	NAD6	75	T/C	T	T	C	C	11	11	14	LTFs
Protein-coding	Complex I	NAD6	78	T/C	T	T/C	T	C	10	11	13	acuticauda
Protein-coding	Complex I	NAD6	81	T/C	T	C	T	T	11	11	14	cincta
Protein-coding	Complex I	NAD6	90	A/G	A	G	G	A	11	11	14	acuticauda
Protein-coding	Complex I	NAD6	94	T/C	T	T	T	C	11	11	13	acuticauda
Protein-coding	Complex I	NAD6	127	T/C	T	T	T	C	11	11	14	acuticauda
Protein-coding	Complex I	NAD6	156	T/C	T	C	T	T	11	11	14	cincta
Protein-coding	Complex I	NAD6	162	G/A	G	C	G	G/A	11	11	14	cincta
Protein-coding	Complex I	NAD6	163	C/T	C	C	T	C	11	10	14	hecki
Protein-coding	Complex I	NAD6	168	G/A	G	G	A	A	11	11	14	LTFs
Protein-coding	Complex I	NAD6	174	T/C	T	T	T	C	11	11	14	acuticauda
Protein-coding	Complex I	NAD6	180	A/G	A	A	A	G	11	11	14	acuticauda
Protein-coding	Complex I	NAD6	217	T/C	T	C	T	T	10	11	14	cincta
Protein-coding	Complex I	NAD6	225	G/A	G	G	A	G	11	10	14	hecki
Protein-coding	Complex I	NAD6	273	T/C	T	T	C	C	11	11	14	LTFs
Protein-coding	Complex I	NAD6	282	G/A	G	G	A	G	11	11	14	hecki
Protein-coding	Complex I	NAD6	285	T/C	T	T	C	T	11	11	14	hecki
Protein-coding	Complex I	NAD6	286	C/T	C	T	T	C	11	11	14	acuticauda
Protein-coding	Complex I	NAD6	300	T/C	T	C	T	T	11	11	14	cincta
Protein-coding	Complex I	NAD6	339	T/C	T	T	T	C	11	11	14	acuticauda
Protein-coding	Complex I	NAD6	342	G/A	G	A	G	G	10	11	14	cincta
Protein-coding	Complex I	NAD6	380	C/T	C	T	T	C	11	11	14	acuticauda
Protein-coding	Complex I	NAD6	447	G/A	G	G	G	A	11	11	14	acuticauda
Protein-coding	Complex I	NAD6	448	T/C	T	T	C	C	11	11	14	LTFs
Protein-coding	Complex I	NAD6	453	G/A	G	G	A	G	11	11	14	hecki
Protein-coding	Complex I	NAD6	462	G/A	G	G	A	G	11	11	14	hecki
Protein-coding	Complex I	NAD6	471	A/G	A	A	G	G	11	11	14	LTFs
Protein-coding	Complex III	COB	12	C/T	C	T	C	C	11	11	14	cincta
Protein-coding	Complex III	COB	66	C/A	C	C	A	C	11	11	14	hecki
Protein-coding	Complex III	COB	69	C/A	C	C	C	A	11	11	14	acuticauda
Protein-coding	Complex III	COB	76	T/C	T	C	T	T	11	11	14	cincta
Protein-coding	Complex III	COB	111	C/T	C	T	C	C	11	11	14	cincta
Protein-coding	Complex III	COB	141	T/C	T	C	T	C	11	11	14	hecki
Protein-coding	Complex III	COB	201	C/T	C	T	T	C	11	11	14	acuticauda
Protein-coding	Complex III	COB	222	A/G	A	G	A	A	11	11	14	cincta
Protein-coding	Complex III	COB	417	A/G	A	A	G	G	11	11	14	LTFs
Protein-coding	Complex III	COB	501	T/G & G/A	T	G	A	A/G	11	11	13	cincta + LTFs
Protein-coding	Complex III	COB	528	A/G	A	G	A	A	11	11	14	cincta
Protein-coding	Complex III	COB	570	C/T	C	T	C	C	11	11	14	cincta
Protein-coding	Complex III	COB	630	A/G	A	G	A	A	11	11	14	cincta
Protein-coding	Complex III	COB	633	A/G	A	G	A	A	8	11	14	cincta
Protein-coding	Complex III	COB	648	C/T	C	T	C	C	11	11	14	cincta
Protein-coding	Complex III	COB	699	T/C	T	T	C	C	11	11	14	LTFs
Protein-coding	Complex III	COB	702	A/G	A	A	G	G	11	11	12	LTFs
Protein-coding	Complex III	COB	720	A/G	A	A	A	G	11	11	13	acuticauda
Protein-coding	Complex III	COB	733	C/T	C	C	T	T	11	11	14	LTFs
Protein-coding	Complex III	COB	759	C/T	C	T	C	C	10	11	14	cincta
Protein-coding	Complex III	COB	768	C/T	C	C	T	T	11	11	11	LTFs
Protein-coding	Complex III	COB	774	A/G	A	A	G	G	11	11	14	LTFs
Protein-coding	Complex III	COB	795	T/G & G/A	T	G	A	A	11	11	14	cincta + LTFs
Protein-coding	Complex III	COB	816	A/G	A	A	G	A	11	9	14	hecki
Protein-coding	Complex III	COB	828	A/G	A	A	G	G	11	11	14	LTFs
Protein-coding	Complex III	COB	837	T/C	T	T	C	C	11	11	13	LTFs
Protein-coding	Complex III	COB	852	C/T	C	T	C	C	11	11	14	cincta
Protein-coding	Complex III	COB	894	A/G	A	A	G	A	11	11	14	hecki
Protein-coding	Complex III	COB	924	C/T	C	T	C	C	11	11	14	cincta
Protein-coding	Complex III	COB	933	C/T	C	C	T	C	11	11	14	hecki
Protein-coding	Complex III	COB	960	C/T	C	C	T	T	11	10	14	LTFs
Protein-coding	Complex III	COB	1017	C/G & C/A	C	G	A	A	11	11	14	cincta + LTFs
Protein-coding	Complex III	COB	1026	A/G	A	A	G	G	11	11	14	LTFs
Protein-coding	Complex III	COB	1050	T/C	T	T	C	C	11	11	14	LTFs
Protein-coding	Complex III	COB	1072	T/A	T	T	A	A	11	11	14	LTFs
Protein-coding	Complex III	COB	1073	C/T	C	C	C	G	11	11	14	acuticauda
Protein-coding	Complex III	COB	1104	C/T	C	C	T	T	11	11	14	LTFs
Protein-coding	Complex III	COB	1116	C/A	C	C	A	C	11	11	14	hecki
Protein-coding	Complex IV	COX1	63	A/G	A	A	G	G	11	11	14	LTFs
Protein-coding	Complex IV	COX1	75	C/T	C	C	T	T	11	11	14	LTFs
Protein-coding	Complex IV	COX1	78	A/G	A	G	A	A	11	11	14	cincta
Protein-coding	Complex IV	COX1	135	T/C	T	T	C	C	11	11	14	LTFs
Protein-coding	Complex IV	COX1	150	A/G	A	A	G	G	11	11	14	LTFs
Protein-coding	Complex IV	COX1	159	A/G	A	A	G	G	11	11	14	LTFs
Protein-coding	Complex IV	COX1	162	A/G	A	A	G	G	11	11	14	LTFs
Protein-coding	Complex IV	COX1	180	G/A	G	G	A	A	11	11	14	LTFs
Protein-coding	Complex IV	COX1	387	G/A	G	G	A	G	11	11	14	hecki
Protein-coding	Complex IV	COX1	426	T/C	T	C	T	T	11	11	14	cincta
Protein-coding	Complex IV	COX1	432	A/G	A	A	G	G	11	11	14	LTFs
Protein-coding	Complex IV	COX1	436	C/T	C	C	T	T	11	11	14	LTFs
Protein-coding	Complex IV	COX1	483	G/A	G	A	G	A	10	11	14	hecki
Protein-coding	Complex IV	COX1	498	C/T	C	C	T	T	11	11	14	LTFs
Protein-coding	Complex IV	COX1	537	A/G	A	A	G	G	11	11	14	LTFs
Protein-coding	Complex IV	COX1	558	A/G	A	A	G	G	11	11	14	LTFs
Protein-coding	Complex IV	COX1	669	A/G	A	A	G	A	11	10	14	hecki
Protein-coding	Complex IV	COX1	690	A/G	A	A	G	A	11	11	14	hecki
Protein-coding	Complex IV	COX1	726	A/G	A	A	A	G	11	11	13	acuticauda
Protein-coding	Complex IV	COX1	783	C/T	C	T	C	C	10	11	14	cincta
Protein-coding	Complex IV	COX1	786	T/C	T	T/C	T	C	11	11	14	acuticauda
Protein-coding	Complex IV	COX1	921	A/G	A	G	A	A	11	11	14	cincta
Protein-coding	Complex IV	COX1	957	C/T	C	T	C	C	11	11	14	cincta
Protein-coding	Complex IV	COX1	996	A/G	A	G	A	A	11	11	14	cincta
Protein-coding	Complex IV	COX1	999	C/T	C	C	C	T	11	11	14	acuticauda
Protein-coding	Complex IV	COX1	1059	C/T	C	C	T	T	11	11	14	LTFs
Protein-coding	Complex IV	COX1	1209	G/A	G	G	A	A	11	11	14	LTFs
Protein-coding	Complex IV	COX1	1266	A/T	A	A	T	A	11	11	14	hecki
Protein-coding	Complex IV	COX1	1341	C/T	C	T	C	C	11	11	14	cincta
Protein-coding	Complex IV	COX1	1380	C/T	C	C	T	T	11	11	14	LTFs
Protein-coding	Complex IV	COX1	1473	T/C	T	T	T	C	11	11	14	acuticauda
Protein-coding	Complex IV	COX1	1488	T/C	T	T	C	C	11	11	14	LTFs
Protein-coding	Complex IV	COX1	1521	A/G	A	A	G	G	11	11	14	LTFs
Protein-coding	Complex IV	COX2	33	C/T	C	T	C	T	11	11	14	hecki
Protein-coding	Complex IV	COX2	138	C/T	C	C	T	T	11	11	14	LTFs
Protein-coding	Complex IV	COX2	140	C/A	C	A	C	C	11	11	14	cincta
Protein-coding	Complex IV	COX2	153	C/T	C	C	T	T	11	11	14	LTFs
Protein-coding	Complex IV	COX2	168	C/T	C	T	C	C	11	11	14	cincta
Protein-coding	Complex IV	COX2	207	C/T	C	T	C	C	11	11	14	cincta
Protein-coding	Complex IV	COX2	270	C/T	C	T	C	C	11	11	14	cincta
Protein-coding	Complex IV	COX2	364	A/G	A	A	G	G	10	11	14	LTFs
Protein-coding	Complex IV	COX2	471	C/T	C	C	T	C	11	11	14	hecki
Protein-coding	Complex IV	COX2	480	C/T	C	T	C	T	11	11	14	hecki
Protein-coding	Complex IV	COX2	618	A/G	A	A	G	G	11	11	14	LTFs
Protein-coding	Complex IV	COX2	621	A/G	A	A	G	G	11	9	14	LTFs
Protein-coding	Complex IV	COX2	636	C/T	C	C	C	T	11	11	14	acuticauda
Protein-coding	Complex IV	COX3	126	C/T	C	C	C	T	11	11	14	acuticauda
Protein-coding	Complex IV	COX3	138	C/A	C	A	C	C	11	11	14	cincta
Protein-coding	Complex IV	COX3	285	A/G	A	G	A	A	11	11	14	cincta
Protein-coding	Complex IV	COX3	342	A/G	A	G	A	A	11	11	14	cincta
Protein-coding	Complex IV	COX3	378	C/T	C	T	C	C	11	11	14	cincta
Protein-coding	Complex IV	COX3	381	A/G	A	A	A	G	11	11	14	acuticauda
Protein-coding	Complex IV	COX3	480	C/T	C	T	C	C	11	11	14	cincta
Protein-coding	Complex IV	COX3	510	A/G	A	G	A	A	11	11	13	hecki
Protein-coding	Complex IV	COX3	540	A/G	A	A	G	G	11	11	14	LTFs
Protein-coding	Complex IV	COX3	570	C/T	C	C	T	T	11	11	14	LTFs
Protein-coding	Complex IV	COX3	582	C/T	C	T	C	C	11	11	14	cincta
Protein-coding	Complex IV	COX3	585	A/G	A	G	A	A	11	11	14	cincta
Protein-coding	Complex IV	COX3	597	C/A	C	C	A	A	11	11	14	LTFs
Protein-coding	Complex IV	COX3	646	C/T	C	C/T	T	T	10	11	14	LTFs
Protein-coding	Complex IV	COX3	748	C/T	C	C	T	T	11	11	14	LTFs
Protein-coding	Complex V	ATP6	30	C/T	C	T	C	T	11	11	14	hecki
Protein-coding	Complex V	ATP6	43	C/T	C	C	C	T	11	11	14	acuticauda
Protein-coding	Complex V	ATP6	60	C/T	C	T	C	C	11	11	14	cincta
Protein-coding	Complex V	ATP6	66	C/T	C	T	C	C	11	11	14	cincta
Protein-coding	Complex V	ATP6	69	A/G	A	A	G	G	11	11	14	LTFs
Protein-coding	Complex V	ATP6	117	C/T	C	C	T	T	11	11	14	LTFs
Protein-coding	Complex V	ATP6	123	T/C	T	T	C	C	11	11	14	LTFs
Protein-coding	Complex V	ATP6	143	C/T	C	C	C	T	11	11	14	acuticauda
Protein-coding	Complex V	ATP6	183	A/G	A	G	G	A	11	11	14	acuticauda
Protein-coding	Complex V	ATP6	231	A/G	A	G	A	A	11	11	14	cincta
Protein-coding	Complex V	ATP6	246	T/C	T	T	C	C	11	11	14	LTFs
Protein-coding	Complex V	ATP6	342	C/A	C	A	C	C	11	11	14	cincta
Protein-coding	Complex V	ATP6	360	C/T	C	T	T	C	11	11	14	acuticauda
Protein-coding	Complex V	ATP6	381	C/T & C/A	C	T	A/G	A/G	11	11	14	unclear
Protein-coding	Complex V	ATP6	396	A/G	A	A	G	A	11	11	14	hecki
Protein-coding	Complex V	ATP6	408	A/G	A	A	G	A	11	11	14	hecki
Protein-coding	Complex V	ATP6	426	C/T	C	T	C	C	11	11	14	cincta
Protein-coding	Complex V	ATP6	463	C/T	C	C	T	C	11	11	14	hecki
Protein-coding	Complex V	ATP6	486	A/G	A	G	A	A	11	11	14	cincta
Protein-coding	Complex V	ATP6	508	T/C	T	C	T	T	11	11	14	cincta
Protein-coding	Complex V	ATP6	582	A/G	A	A	G	G	11	11	14	LTFs
Protein-coding	Complex V	ATP6	588	C/T	C	C	T	C	11	11	14	hecki
Protein-coding	Complex V	ATP6	642	C/T	C	T	C	C	11	11	14	cincta
Protein-coding	Complex V	ATP6	654	G/A	G	G	G	A	11	11	14	acuticauda
Protein-coding	Complex V	ATP8	15	C/T	C	C	T	T	11	11	14	LTFs
Non-coding	NA	rrnL	144	A/G	A	G	A	A	11	11	14	cincta
Non-coding	NA	rrnL	410	C/T	C	C	T	T	11	11	13	LTFs
Non-coding	NA	rrnL	419	T/C	T	T	C	C	11	11	13	LTFs
Non-coding	NA	rrnL	495	A/G	A	A	G	A	11	11	14	hecki
Non-coding	NA	rrnL	770	T/C	T	T	T	C	11	11	14	acuticauda
Non-coding	NA	rrnL	1104	T/C	T	C	T	T	11	11	14	cincta
Non-coding	NA	rrnL	1462	A/G	A	A	G	G	11	11	14	LTFs
Non-coding	NA	rrnL	1492	T/C	T	T	C	C	11	11	14	LTFs
Non-coding	NA	rrnS	93	A/G	A	G	A	A	11	11	14	cincta
Non-coding	NA	rrnS	129	A/C	A	C	A	A	11	11	14	cincta
Non-coding	NA	rrnS	584	G/A	G	A	A	G	11	11	14	acuticauda
Non-coding	NA	rrnS	601	T/C	T	T	C	T	11	11	14	hecki
Non-coding	NA	rrnS	608	T/C	T	T	C	T	11	11	14	hecki
Non-coding	NA	rrnS	791	G/A	G	G	G	A	11	11	14	acuticauda
Non-coding	NA	rrnS	930	A/G	A	G	A	A	11	10	14	cincta
Non-coding	NA	trnC	39	T/C	T	T	T	C	11	11	14	acuticauda
Non-coding	NA	trnP	46	T/C	T	T	T	C	11	11	14	acuticauda
Non-coding	NA	trnR	39	A/G	A	G	A	A	11	11	14	cincta
Non-coding	NA	trnR	55	A/G	A	A	G	A	11	11	14	hecki
Non-coding	NA	trnS1	11	C/T	C	C	C	T	11	11	14	acuticauda

### Sheet: Table S2
Table S2: Summary of mtDNA protein-coding divergence between Poephila
Order	Complex	Gene	Comparison	Substitutions	Length	Dxy
1	Complex I	NAD1	acuticauda x hecki	12	975	0.0123077
1	Complex I	NAD2	acuticauda x hecki	8	1038	0.00770713
1	Complex I	NAD3	acuticauda x hecki	3	348	0.00862069
1	Complex I	NAD4	acuticauda x hecki	9	1377	0.00653595
1	Complex I	NAD4L	acuticauda x hecki	5	294	0.0170068
1	Complex I	NAD5	acuticauda x hecki	17	1815	0.00936639
1	Complex I	NAD6	acuticauda x hecki	17	516	0.0329457
1	Complex III	COB	acuticauda x hecki	10	1140	0.00877193
1	Complex IV	COX1	acuticauda x hecki	9	1548	0.00581395
1	Complex IV	COX2	acuticauda x hecki	4	681	0.00587372
1	Complex IV	COX3	acuticauda x hecki	3	783	0.00383142
1	Complex V	ATP6	acuticauda x hecki	10	681	0.0146843
1	Complex V	ATP8	acuticauda x hecki	0	165	0
1	ETS Concat	NA	acuticauda x hecki	107	11361	0.00941819
2	Complex I	NAD1	acuticauda x cincta	43	975	0.0441026
2	Complex I	NAD2	acuticauda x cincta	28	1038	0.026975
2	Complex I	NAD3	acuticauda x cincta	7	348	0.0201149
2	Complex I	NAD4	acuticauda x cincta	49	1377	0.0355846
2	Complex I	NAD4L	acuticauda x cincta	6	294	0.0204082
2	Complex I	NAD5	acuticauda x cincta	56	1815	0.030854
2	Complex I	NAD6	acuticauda x cincta	23	516	0.0445736
2	Complex III	COB	acuticauda x cincta	31	1140	0.027193
2	Complex IV	COX1	acuticauda x cincta	28	1548	0.0180879
2	Complex IV	COX2	acuticauda x cincta	10	681	0.0146843
2	Complex IV	COX3	acuticauda x cincta	14	783	0.0178799
2	Complex V	ATP6	acuticauda x cincta	19	681	0.0279001
2	Complex V	ATP8	acuticauda x cincta	1	165	0.00606061
2	ETS Concat	NA	acuticauda x cincta	315	11361	0.0277264
3	Complex I	NAD1	hecki x cincta	45	975	0.0461538
3	Complex I	NAD2	hecki x cincta	32	1038	0.0308285
3	Complex I	NAD3	hecki x cincta	6	348	0.0172414
3	Complex I	NAD4	hecki x cincta	50	1377	0.0363108
3	Complex I	NAD4L	hecki x cincta	5	294	0.0170068
3	Complex I	NAD5	hecki x cincta	52	1815	0.0286501
3	Complex I	NAD6	hecki x cincta	18	516	0.0348837
3	Complex III	COB	hecki x cincta	34	1140	0.0298246
3	Complex IV	COX1	hecki x cincta	29	1548	0.0187339
3	Complex IV	COX2	hecki x cincta	12	681	0.0176211
3	Complex IV	COX3	hecki x cincta	13	783	0.0166028
3	Complex V	ATP6	hecki x cincta	19	681	0.0279001
3	Complex V	ATP8	hecki x cincta	1	165	0.00606061
3	ETS Concat	NA	hecki x cincta	316	11361	0.0278145
4	Complex I	NAD1	Poephila x Taeniopygia	63	975	0.0646154
4	Complex I	NAD2	Poephila x Taeniopygia	52	1038	0.0500963
4	Complex I	NAD3	Poephila x Taeniopygia	36	348	0.103448
4	Complex I	NAD4	Poephila x Taeniopygia	101	1377	0.0733479
4	Complex I	NAD4L	Poephila x Taeniopygia	16	294	0.0544218
4	Complex I	NAD5	Poephila x Taeniopygia	109	1815	0.0600551
4	Complex I	NAD6	Poephila x Taeniopygia	37	516	0.0717054
4	Complex III	COB	Poephila x Taeniopygia	60	1140	0.0526316
4	Complex IV	COX1	Poephila x Taeniopygia	85	1548	0.0549096
4	Complex IV	COX2	Poephila x Taeniopygia	49	681	0.071953
4	Complex IV	COX3	Poephila x Taeniopygia	43	783	0.054917
4	Complex V	ATP6	Poephila x Taeniopygia	44	681	0.0646109
4	Complex V	ATP8	Poephila x Taeniopygia	13	165	0.0787879
4	ETS Concat	NA	Poephila x Taeniopygia	708	11361	0.0623185

### Sheet: Table S3
Table S3: Amino acid substitutions within Poephila
Complex	Gene	Position	Ref/Alt	Mutations	castanotis	atropygialis	hecki	acuticauda	derived.lineage
Complex I	NAD2	8	I/V	I8V	I	V	I	I	cincta
Complex I	NAD2	14	L/M	L14M	L	M	L	L	cincta
Complex I	NAD2	155	T/A	T155A	T	T	A	A	LTFs
Complex I	NAD2	310	S/N	S310N	S	S	N	N	LTFs
Complex I	NAD2	322	K/N	K322N	K	K	N	N	LTFs
Complex I	NAD2	325	V/T	V325T	V	V	T	T	LTFs
Complex I	NAD2	329	T/I	T329I	T	T	I	I	LTFs
Complex I	NAD3	9	T/A	T9A	T	A	T	A	hecki
Complex I	NAD4	27	I/T	I27T	I	I	T	T	LTFs
Complex I	NAD4	96	T/A	T96A	T	T	A	T	hecki
Complex I	NAD4	394	L/I	L394I	L	I	L	L	cincta
Complex I	NAD4	398	S/T/A	S398T, T398A	S	T	A	T	hecki
Complex I	NAD4	413	M/V	M413V	M	V	M	M	cincta
Complex I	NAD4	419	L/I	L419I	L	I	L	L	cincta
Complex I	NAD5	16	A/V	A16V	A	A	V	A	hecki
Complex I	NAD5	135	I/V	I135V	I	I	V	V	LTFs
Complex I	NAD5	384	T/M	T384M	T	M	T	T	cincta
Complex I	NAD5	448	N/D	N448D	N	N	D	D	LTFs
Complex I	NAD5	541	S/N	S541N	S	N	S	S	cincta
Complex I	NAD5	578	A/S	A578S	A	S	A	A	cincta
Complex I	NAD5	602	T/A	T602A	T	T	A	A	LTFs
Complex I	NAD6	127	S/L	S127L	S	L	L	S	acuticauda
Complex III	COB	26	S/P	S26P	S	P	S	S	cincta
Complex III	COB	358	S/T	S358T	S	S	T	S	hecki
Complex III	COB	372	L/I/M	L372I, I372M	L	I	M	I	hecki
Complex IV	COX2	47	T/K	T47K	T	K	T	T	cincta
Complex IV	COX2	122	I/V	I122V	I	I	V	V	LTFs
Complex IV	COX3	216	L/F	L216F	L	L	F	F	LTFs
